# Cavin3 released from caveolae interacts with BRCA1 to regulate the cellular stress response

**DOI:** 10.1101/2020.07.26.222158

**Authors:** Kerrie-Ann McMahon, David A. Stroud, Yann Gambin, Vikas A. Tillu, Michele Bastiani, Emma Sierecki, Mark Polinkovsky, Thomas E. Hall, Guillermo A. Gomez, Yeping Wu, Marie-Odile Parat, Nick Martel, Harriet P. Lo, Kum Kum Khanna, Kirill Alexandrov, Roger Daly, Alpha S. Yap, Michael T. Ryan, Robert G. Parton

## Abstract

Caveolae-associated protein 3 (cavin3), a putative tumor suppressor protein, is inactivated in most cancers. We characterized how cavin3 affects the cellular proteome using genome-edited cells together with label-free quantitative proteomics. These studies revealed a prominent role for cavin3 in DNA repair with BRCA1 and BRCA1 A-complex components being downregulated on cavin3 deletion. Cellular and cell-free expression assays, we show a direct interaction between BRCA1 and cavin3. Association of BRCA1 and cavin3 occurs when cavin3 is released from caveolae that are disassembled in response to UV and mechanical stress. Supporting a role in DNA repair, cavin3-deficient cells were sensitized to the effects of PARP inhibition, which compromises DNA repair, and showed reduced recruitment of the BRCA1 A-complex to UV DNA damage foci. Overexpression and RNAi-depletion revealed that cavin3 sensitized various cancer cells to UV-induced apoptosis. We conclude that cavin3 functions together with BRCA1 in multiple pathways that contribute to tumorigenesis.
