## Supplemental Table 2 for "Cavin3 released from caveolae interacts with BRCA1 to regulate the cellular stress response"

### Sheet: Enrichment
Cluster ID	Type	Name	P value	Enrichment	Total	In cluster	Benj. Hoch. FDR
Upregulated	GOBP name	RNA biosynthetic process	2.2891e-15	1.5402	215	153	1.2309e-11
Upregulated	GOBP name	nucleic acid metabolic process	6.2675e-15	1.3459	439	273	1.685e-11
Upregulated	GOBP name	RNA metabolic process	1.3362e-13	1.3773	352	224	2.3948e-10
Upregulated	GOBP name	chromosome organization	1.6568e-12	1.6449	125	95	2.2272e-09
Upregulated	GOBP name	regulation of RNA metabolic process	8.4914e-12	1.3968	282	182	9.1316e-09
Upregulated	GOBP name	chromatin organization	1.2199e-11	1.7684	82	67	9.3707e-09
Upregulated	GOBP name	transcription, DNA-dependent	1.0721e-11	1.5479	158	113	9.6078e-09
Upregulated	GOBP name	regulation of transcription, DNA-dependent	7.8636e-11	1.3868	270	173	4.6981e-08
Upregulated	GOBP name	nucleobase-containing compound metabolic process	7.3955e-11	1.2526	527	305	4.9707e-08
Upregulated	GOBP name	regulation of nucleobase-containing compound metabolic process	2.3392e-10	1.328	339	208	1.2578e-07
Upregulated	GOBP name	chromatin modification	3.264e-10	1.768	71	58	1.5955e-07
Upregulated	GOBP name	regulation of cellular macromolecule biosynthetic process	1.6976e-09	1.32	323	197	7.6067e-07
Upregulated	GOBP name	regulation of macromolecule biosynthetic process	2.5929e-09	1.3131	328	199	1.0725e-06
Upregulated	GOBP name	regulation of gene expression	2.849e-09	1.3076	336	203	1.0942e-06
Upregulated	GOBP name	regulation of cellular biosynthetic process	1.2021e-08	1.2898	344	205	4.309e-06
Upregulated	GOBP name	regulation of biosynthetic process	2.4111e-08	1.28	350	207	8.1028e-06
Upregulated	GOBP name	cellular macromolecule metabolic process	6.5319e-08	1.1613	725	389	2.066e-05
Upregulated	GOBP name	regulation of nitrogen compound metabolic process	8.7681e-08	1.2635	358	209	2.6192e-05
Upregulated	GOBP name	mRNA processing	1.3179e-07	1.6461	71	54	3.7298e-05
Upregulated	GOBP name	positive regulation of biosynthetic process	1.7678e-07	1.4593	132	89	4.7526e-05
Upregulated	GOBP name	organelle organization	2.0342e-07	1.262	343	200	5.2086e-05
Upregulated	GOBP name	cellular nitrogen compound metabolic process	2.4028e-07	1.1776	601	327	5.8728e-05
Upregulated	GOBP name	positive regulation of RNA metabolic process	2.8397e-07	1.503	108	75	6.6386e-05
Upregulated	GOBP name	positive regulation of cellular biosynthetic process	3.6266e-07	1.4542	128	86	7.8001e-05
Upregulated	GOBP name	positive regulation of nucleobase-containing compound metabolic process	3.5201e-07	1.4732	119	81	7.8865e-05
Upregulated	GOBP name	positive regulation of nitrogen compound metabolic process	7.3919e-07	1.4487	124	83	0.00015287
Upregulated	GOBP name	RNA splicing	1.0511e-06	1.7226	49	39	0.00020933
Upregulated	GOBP name	cellular component organization at cellular level	1.1431e-06	1.1954	478	264	0.00021952
Upregulated	GOBP name	nitrogen compound metabolic process	1.3291e-06	1.1608	619	332	0.00024644
Upregulated	GOBP name	macromolecule metabolic process	1.4363e-06	1.1341	771	404	0.00025743
Upregulated	GOBP name	cellular component organization or biogenesis at cellular level	1.7378e-06	1.1882	490	269	0.00030143
Upregulated	GOBP name	positive regulation of macromolecule biosynthetic process	2.7359e-06	1.4429	114	76	0.00045971
Upregulated	GOBP name	cellular macromolecule biosynthetic process	3.007e-06	1.2829	248	147	0.00048996
Upregulated	GOBP name	macromolecule biosynthetic process	3.2139e-06	1.2766	256	151	0.00050827
Upregulated	GOBP name	RNA processing	4.4479e-06	1.4303	115	76	0.00068332
Upregulated	GOBP name	positive regulation of gene expression	4.9339e-06	1.4648	99	67	0.00073694
Upregulated	GOBP name	regulation of transcription from RNA polymerase II promoter	6.6381e-06	1.4025	125	81	0.00096467
Upregulated	GOBP name	positive regulation of transcription, DNA-dependent	8.9654e-06	1.4662	93	63	0.0012686
Upregulated	GOBP name	RNA splicing, via transesterification reactions	1.3542e-05	1.8551	28	24	0.0018671
Upregulated	GOBP name	regulation of macromolecule metabolic process	1.5032e-05	1.1725	467	253	0.0020206
Upregulated	GOBP name	mRNA transport	1.7528e-05	1.7435	36	29	0.0022988
Upregulated	GOBP name	establishment of RNA localization	2.548e-05	1.7087	38	30	0.0029784
Upregulated	GOBP name	RNA transport	2.548e-05	1.7087	38	30	0.0030446
Upregulated	GOBP name	negative regulation of nucleobase-containing compound metabolic process	2.7096e-05	1.4028	108	70	0.0030999
Upregulated	GOBP name	nucleic acid transport	2.548e-05	1.7087	38	30	0.0031138
Upregulated	GOBP name	RNA splicing, via transesterification reactions with bulged adenosine as nucleophile	2.5439e-05	1.8437	27	23	0.0031811
Upregulated	GOBP name	nuclear mRNA splicing, via spliceosome	2.5439e-05	1.8437	27	23	0.0032568
Upregulated	GOBP name	DNA metabolic process	2.9576e-05	1.3725	123	78	0.0033131
Upregulated	GOBP name	positive regulation of viral transcription	3.6881e-05	2.037	17	16	0.0040471
Upregulated	GOBP name	regulation of viral transcription	4.6838e-05	1.9479	20	18	0.005037
Upregulated	GOBP name	negative regulation of nitrogen compound metabolic process	6.2845e-05	1.3773	110	70	0.0066258
Upregulated	GOBP name	nucleobase-containing compound transport	7.897e-05	1.6364	41	31	0.0080118
Upregulated	GOBP name	regulation of primary metabolic process	8.7546e-05	1.1507	474	252	0.0087173
Upregulated	GOBP name	histone modification	0.00013103	1.6233	40	30	0.01236
Upregulated	GOBP name	covalent chromatin modification	0.00013103	1.6233	40	30	0.012581
Upregulated	GOBP name	protein-DNA complex subunit organization	0.00016151	1.8036	24	20	0.014007
Upregulated	GOBP name	regulation of gene expression, epigenetic	0.0001551	2.02	15	14	0.014135
Upregulated	GOBP name	positive regulation of viral reproduction	0.00016151	1.8036	24	20	0.014236
Upregulated	GOBP name	transcription elongation from RNA polymerase II promoter	0.0001551	2.02	15	14	0.014379
Upregulated	GOBP name	positive regulation of reproductive process	0.00016151	1.8036	24	20	0.014474
Upregulated	GOBP name	chromatin remodeling	0.00017794	1.8551	21	18	0.01495
Upregulated	GOBP name	DNA repair	0.00017609	1.4429	72	48	0.015029
Upregulated	GOBP name	negative regulation of RNA metabolic process	0.00018744	1.3753	96	61	0.01527
Upregulated	GOBP name	regulation of cellular metabolic process	0.00019255	1.1373	491	258	0.015453
Upregulated	GOBP name	mitotic cell cycle	0.00021551	1.6094	39	29	0.016554
Upregulated	GOBP name	negative regulation of transcription, DNA-dependent	0.00023588	1.3795	91	58	0.017864
Upregulated	GOBP name	cellular process	0.00024969	1.0391	1506	723	0.018647
Upregulated	GOBP name	regulation of metabolic process	0.00026746	1.1243	539	280	0.019701
Upregulated	GOBP name	transcription initiation, DNA-dependent	0.00027962	1.6756	31	24	0.020318
Upregulated	GOBP name	negative regulation of gene expression	0.00028988	1.3554	99	62	0.020782
Upregulated	GOBP name	transcription initiation from RNA polymerase II promoter	0.0002942	1.7879	23	19	0.020815
Upregulated	GOBP name	positive regulation of macromolecule metabolic process	0.0003105	1.2416	190	109	0.021683
Upregulated	GOBP name	negative regulation of cellular macromolecule biosynthetic process	0.0003674	1.3259	111	68	0.025327
Upregulated	GOBP name	negative regulation of cellular biosynthetic process	0.00039166	1.3174	115	70	0.026657
Upregulated	GOBP name	nucleosome disassembly	0.00043096	2.1643	10	10	0.027586
Upregulated	GOBP name	protein-DNA complex disassembly	0.00043096	2.1643	10	10	0.027919
Upregulated	GOBP name	nucleocytoplasmic transport	0.00042632	1.5691	40	29	0.027955
Upregulated	GOBP name	nuclear transport	0.00042632	1.5691	40	29	0.0283
Upregulated	GOBP name	viral reproductive process	0.00048179	1.3226	108	66	0.030123
Upregulated	GOBP name	cellular macromolecular complex subunit organization	0.0004971	1.3183	110	67	0.030723
Upregulated	GOBP name	negative regulation of macromolecule biosynthetic process	0.00051205	1.3141	112	68	0.031288
Upregulated	GOBP name	RNA export from nucleus	0.00053092	1.7708	22	18	0.032076
Upregulated	GOBP name	macromolecule methylation	0.00067227	1.8938	16	14	0.038869
Downregulated	GOBP name	vesicle-mediated transport	6.9927e-05	1.2796	138	95	0.0072307
Downregulated	GOBP name	immune system process	0.0001258	1.2392	168	112	0.012299
Downregulated	GOBP name	regulation of innate immune response	0.00018371	1.6025	29	25	0.015197
Downregulated	GOBP name	antigen processing and presentation of exogenous peptide antigen via MHC class I	0.00020855	1.7556	18	17	0.016251
Downregulated	GOBP name	antigen processing and presentation of exogenous peptide antigen via MHC class I, TAP-dependent	0.00020855	1.7556	18	17	0.01649
Downregulated	GOBP name	small molecule metabolic process	0.00040664	1.1266	396	240	0.027331
Downregulated	GOBP name	immune response	0.00043269	1.3214	83	59	0.027372
Downregulated	GOBP name	glycerolipid biosynthetic process	0.00054809	1.673	20	18	0.032745
Downregulated	GOBP name	innate immune response	0.00063826	1.3781	58	43	0.037714
Downregulated	GOBP name	regulation of cellular amine metabolic process	0.00064919	1.7427	16	15	0.037942
